## Supplementary material for "Fluorescent proteins misreport ribosome abundance under translation inhibition": Data S1

### Sheet: Sheet1
			Antibiotic		Growth rate (1/hr)			RNA/protein (ug/ug)			Fluorescence			[LacZ] (ug/ug)
Strain ID	Genotype	Growth Media	Name	Conc (uM)	Avg	SEM	Replicates	Avg	SEM	Replicates	Avg	SEM	Replicates	Avg	SEM	Replicates
E. coli
SJ81	MG1655 WT	MOPS Glycerol	none	0	0.32	0.01	2	0.178629	0.00690329	2	-	-	-	-	-	-
		MOPS Glucose	none	0	0.562	0.0073485	5	0.242414	0.00588643	5	-	-	-	-	-	-
		MOPS Rich Glycerol	none	0	1.225	0.005	2	0.479697	0.00132261	2	-	-	-	-	-	-
		MOPS Glucose 6aa	none	0	0.59	0	1	0.270165	0	1	-	-	-	-	-	-
		MOPS Glucose CAA	none	0	1.1	0	1	0.380264	0	1	-	-	-	-	-	-
		MOPS Glucose 12aa	none	0	0.8	0	1	0.323192	0	1	-	-	-	-	-	-
		MOPS Sorbitol	none	0	0.33	0	1	0.200071	0	1	-	-	-	-	-	-
SJ2524	RpsB-mChartreuse	MOPS Glycerol	none	0	0.325714	0.0121218	7	0.201217	0.0128333	4	0.684845	0.0527094	7	-	-	-
		MOPS Glucose	none	0	0.567273	0.0061925	11	0.264864	0.00560786	8	1	0.0924986	11	-	-	-
		MOPS Rich Glycerol	none	0	1.2375	0.0349702	4	0.487342	0.0229711	3	1.6632	0.19141	4	-	-	-
		MOPS Glucose 6aa	none	0	0.56	0	1	0.279583	0	1	1.55446	0	1	-	-	-
		MOPS Glucose CAA	none	0	1.10333	0.0218581	3	0.380743	0	1	1.39574	0.147131	3	-	-	-
		MOPS Glucose 12aa	none	0	0.75	0	1	-	-	-	1.61926	0	1	-	-	-
		MOPS Sorbitol	none	0	0.32	0	1	0.228326	0	1	0.724186	0	1	-	-	-
		MOPS Glucose	cam	2	0.515	0.00645497	4	0.363991	0.0130727	4	0.959389	0.138421	4	-	-	-
		MOPS Glucose	cam	4	0.375	0.00645497	4	0.459987	0.0220646	4	0.959108	0.170171	4	-	-	-
		MOPS Glucose	cam	6	0.31	0	1	0.473262	0	1	0.660159	0	1	-	-	-
		MOPS Glycerol	cam	2	0.335	0.025	2	0.387809	0.016558	2	0.827629	0.113667	2	-	-	-
		MOPS Glycerol	cam	4	0.265	0.005	2	0.481036	0.0421962	2	0.82514	0.0705466	2	-	-	-
		MOPS Glycerol	cam	6	0.2	0	1	0.43543	0	1	1.0493	0	1	-	-	-
		MOPS Rich Glycerol	cam	2	0.62	0	1	0.712733	0	1	1.4243	0	1	-	-	-
		MOPS Rich Glycerol	cam	4	0.41	0	1	0.789408	0	1	1.46516	0	1	-	-	-
SJ2531	rpsB::mChartreuse-lacZ	MOPS Glucose	none	0	0.58	0.00948683	5	0.26395	0.00837475	6	1	0.107886	5	0.153182	0.0153318	5
		MOPS Glycerol	none	0	0.3125	0.0209662	4	0.193435	0.00558822	3	0.886473	0.070093	4	0.0685926	0.00902472	3
		MOPS Rich Glycerol	none	0	1.33	0	1	0.537927	0.0201516	2	1.19665	0	1	0.478142	0.0427027	2
		MOPS Glucose 12aa	none	0	0.79	0	1	0.338372	0	1	-	-	-	0.250665	0	1
		MOPS Glucose CAA	none	0	0.93	0.05	2	0.449202	0.0256321	2	-	-	-	0.402119	0.0693292	2
		MOPS Glucose	cam	2	0.515	0.005	2	0.381394	0.0234588	3	0.780008	0.225797	2	0.232509	0.000605445	2
		MOPS Glucose	cam	4	0.4	0	2	0.469698	0.0121281	3	0.62714	0.194588	2	0.258255	0.00443291	2
		MOPS Glucose	cam	6	0.285	0.015	2	0.600938	0.0114207	2	-	-	-	0.265689	0.0191786	2
		MOPS Glucose	cam	8	0.21	0.01	2	0.681525	0.0132047	2	-	-	-	0.28582	0.0298322	2
		MOPS Glucose	cam	12	0.15	0	1	0.630871	0	1	-	-	-	0.252425	0	1
		MOPS Glycerol	cam	2	0.3	0	1	0.444478	0	1	0.670751	0	1	0.198846	0	1
		MOPS Glycerol	cam	4	0.27	0	1	0.43786	0	1	0.762657	0	1	0.173004	0	1
		MOPS Glycerol	cam	6	0.2	0	1	0.573413	0	1	0.865254	0	1	0.173524	0	1
SJ2560	PrrnB::mChartreuse	MOPS Rich Glycerol	none	0	1.23	0	1	0.617948	0.00711983	2	0.58428	0	1	-	-	-
		MOPS Glucose	none	0	0.53	0	1	0.288792	0.0126007	4	1	0	1	-	-	-
		MOPS Xylose	none	0	0.41	0	1	0.242686	0.0023987	2	1.00364	0	1	-	-	-
		MOPS Glycerol	none	0	0.32	0	1	0.197971	0.0128807	3	0.852214	0	1	-	-	-
		MOPS Maltose	none	0	0.335	0.015	2	0.225097	0.000368928	2	-	-	-	-	-	-
		MOPS Galactose	none	0	0.22	0.06	2	0.150351	0.00904376	2	-	-	-	-	-	-
		MOPS Glucose CAA	none	0	0.806667	0.048074	3	0.439224	0.0159555	3	-	-	-	-	-	-
		MOPS Glucose	cam	2	0.5	0	1	0.428709	0.0242283	2	0.774444	0	1	-	-	-
		MOPS Glucose	cam	4	0.34	0	1	0.523045	0.0211969	2	0.683456	0	1	-	-	-
		MOPS Glucose	cam	6	0.18	0	1	-	-	-	0.643745	0	1	-	-	-
		MOPS Glucose	cam	8	0.12	0	1	-	-	-	0.541285	0	1	-	-	-
SJ2561	PrrnE::mChartreuse	MOPS Rich Glycerol	none	0	1.32	0	1	-	-	-	1.51266	0	1	-	-	-
		MOPS Glucose CAA	none	0	1.17	0	1	0.352264	0	1	1.79926	0	1	-	-	-
		MOPS Glucose	none	0	0.53	0	1	0.274148	0	1	1	0	1	-	-	-
		MOPS Xylose	none	0	0.39	0	1	0.191591	0	1	0.655266	0	1	-	-	-
		MOPS Glycerol	none	0	0.36	0	1	0.206018	0	1	0.586302	0	1	-	-	-
		MOPS Glucose	cam	2	0.51	0	1	0.333165	0	1	0.853102	0	1	-	-	-
		MOPS Glucose	cam	4	0.41	0	1	0.41114	0	1	0.625365	0	1	-	-	-
		MOPS Glucose	cam	6	0.3	0	1	0.477079	0	1	0.599861	0	1	-	-	-
		MOPS Glucose	cam	8	0.23	0	1	0.508696	0	1	0.522106	0	1	-	-	-
		MOPS Glucose	cam	12	0.12	0	1	0.557707	0	1	-	-	-	-	-	-
SJ2565	PrrnB::lacZ	MOPS Glycerol	none	0	0.25	0	1	0.150092	0	1	-	-	-	0.113194	0	1
		MOPS Glucose	none	0	0.592	0.005831	5	0.262412	0.00866052	5	-	-	-	0.239827	0.0141423	5
		MOPS Glucose CAA	none	0	0.83	0	1	0.522308	0	1	-	-	-	0.66897	0	1
		MOPS Rich Glycerol	none	0	1.085	0.085	2	0.54453	0.0137263	2	-	-	-	0.437988	0.0770099	2
		MOPS Xylose	none	0	0.455	0.005	2	0.243095	0.00204786	2	-	-	-	0.296764	0	1
		MOPS Maltose	none	0	0.44	0.01	2	0.212589	0.00314976	2	-	-	-	0.199622	0	1
		MOPS Galactose	none	0	0.19	0.03	2	0.128423	0.00469977	2	-	-	-	0.119543	0	1
		MOPS Glucose	cam	2	0.52	0.02	2	0.384327	0.014315	2	-	-	-	0.378672	0.0364944	2
		MOPS Glucose	cam	4	0.38	0.02	2	0.451433	0.0441855	2	-	-	-	0.478504	0.0749988	2
		MOPS Glucose	cam	6	0.305	0.005	2	0.516215	0.0339948	2	-	-	-	0.642974	0.0875582	2
		MOPS Glucose	cam	8	0.23	0.02	2	0.616033	0.00339642	2	-	-	-	0.750579	0.0289268	2
		MOPS Glucose	cam	12	0.14	0.01	2	0.692793	0.00453675	2	-	-	-	0.681867	0.0448919	2
SJ2570	rpsB::mChartreuse	MOPS Rich Glycerol	none	0	1.49	0	1	0.487142	0	1	1.2224	0	1	-	-	-
		MOPS Glucose CAA	none	0	1.16	0	1	-	-	-	1.31602	0	1	-	-	-
		MOPS Glucose	none	0	0.59	0	1	0.257691	0.0039715	2	1	0	1	-	-	-
		MOPS Xylose	none	0	0.45	0	1	0.232644	0	1	0.926137	0	1	-	-	-
		MOPS Glycerol	none	0	0.36	0	1	0.210011	0	1	0.834142	0	1	-	-	-
		MOPS Maltose	none	0	0.39	0	1	0.230133	0	1	-	-	-	-	-	-
		MOPS Galactose	none	0	0.21	0	1	0.141689	0	1	-	-	-	-	-	-
		MOPS Glucose	cam	2	0.54	0	1	0.368042	0	1	0.908009	0	1	-	-	-
		MOPS Glucose	cam	4	0.43	0	1	0.475328	0	1	0.884525	0	1	-	-	-
		MOPS Glucose	cam	6	0.34	0	1	-	-	-	0.98073	0	1	-	-	-
		MOPS Glucose	cam	8	0.26	0	1	0.549035	0	1	0.828379	0	1	-	-	-
		MOPS Glucose	cam	12	0.17	0	1	0.639883	0	1	-	-	-	-	-	-
SJ2571	rpsB::lacZ	MOPS Glucose	none	0	0.59	0.0168325	4	0.255562	0.00434662	4	-	-	-	0.162376	0.0201204	4
		MOPS Glycerol	none	0	0.38	0	1	0.162567	0	1	-	-	-	0.0858947	0	1
		MOPS Glucose CAA	none	0	0.99	0	1	0.432397	0	1	-	-	-	0.440717	0	1
		MOPS Xylose	none	0	0.45	0	1	0.209446	0	1	-	-	-	0.0980951	0	1
		MOPS Maltose	none	0	0.41	0	1	0.192797	0	1	-	-	-	0.08863	0	1
		MOPS Glucose	cam	2	0.55	0.01	2	0.388385	0.0305736	2	-	-	-	0.262655	0.0256798	2
		MOPS Glucose	cam	4	0.405	0.005	2	0.4849	0.0290458	2	-	-	-	0.364533	0.0138203	2
		MOPS Glucose	cam	6	0.31	0.02	2	0.50882	0.0145519	2	-	-	-	0.343025	0.0216113	2
		MOPS Glucose	cam	8	0.235	0.015	2	0.556826	0.0534625	2	-	-	-	0.359897	0.00348007	2
		MOPS Glucose	cam	12	0.145	0.015	2	0.721852	0.00809802	2	-	-	-	0.388542	0.0225257	2
SJ2574	PrrnB::mChartreuse-lacZ	MOPS Glucose CAA	none	0	1.005	0.105	2	0.407105	0	1	1.15957	0.172653	2	0.532888	0	1
		MOPS Glucose	none	0	0.55	0.01	2	0.259943	0.0135432	2	1	0.0321525	2	0.308367	0.0674634	2
		MOPS Xylose	none	0	0.41	0.02	2	0.216856	0.000682915	2	0.897143	0.0118704	2	0.343619	0	1
		MOPS Glycerol	none	0	0.34	0.01	2	0.185781	0	1	0.957305	0.053797	2	0.182723	0	1
		MOPS Rich Glycerol	none	0	1.29	0	1	-	-	-	0.328856	0	1	-	-	-
		MOPS Maltose	none	0	0.38	0.02	2	0.220512	0.0147989	2	-	-	-	0.296622	0	1
		MOPS Galactose	none	0	0.195	0.025	2	0.134449	7.16201e-05	2	-	-	-	0.271731	0	1
		MOPS Glucose	cam	2	0.525	0.015	2	0.398107	0.0356773	2	0.785468	0.0804152	2	0.454587	0.0591955	2
		MOPS Glucose	cam	4	0.405	0.005	2	0.466165	0.0124027	2	0.820544	0.0482191	2	0.586495	0.02852	2
		MOPS Glucose	cam	6	0.305	0.015	2	0.527106	0.0111309	2	0.88308	0.0179902	2	0.634552	0.0501508	2
		MOPS Glucose	cam	8	0.24	0.01	2	0.605762	0	1	0.964227	0.0427191	2	0.676251	0	1
		MOPS Glucose	cam	12	0.15	0	1	0.691934	0	1	-	-	-	0.604062	0	1
B. subtilis
JDW94	RpsB-mChartreuse	S7 Glycerol	none	0	0.755	0.005	2	0.303568	0.0155733	2	0.745257	0.0102675	2	-	-	-
		S7 Arabinose	none	0	0.62	0	1	0.210532	0	1	0.722164	0	1	-	-	-
		S7 Glucose	none	0	0.925	0.025	2	0.353753	0.0231361	2	1	0.0224024	2	-	-	-
		S7 Ribose	none	0	0.5	0	1	0.240366	0	1	0.662104	0	1	-	-	-
		S7 Succinate	none	0	0.225	0.005	2	0.177319	0.00047053	2	0.612483	0.0340829	2	-	-	-
		S7 Glucose	cam	4	0.5	0	1	0.34641	0	1	0.896326	0	1	-	-	-
		S7 Glucose	cam	5	0.42	0	1	0.418764	0	1	0.8312	0	1	-	-	-
